# Large-scale single-cell analysis reveals critical immune characteristics of COVID-19 patients

**DOI:** 10.1101/2020.10.29.360479

**Authors:** Xianwen Ren, Wen Wen, Xiaoying Fan, Wenhong Hou, Bin Su, Pengfei Cai, Jiesheng Li, Yang Liu, Fei Tang, Fan Zhang, Yu Yang, Jiangping He, Wenji Ma, Jingjing He, Pingping Wang, Qiqi Cao, Fangjin Chen, Yuqing Chen, Xuelian Cheng, Guohong Deng, Xilong Deng, Wenyu Ding, Yingmei Feng, Rui Gan, Chuang Guo, Weiqiang Guo, Shuai He, Chen Jiang, Juanran Liang, Yi-min Li, Jun Lin, Yun Ling, Haofei Liu, Jianwei Liu, Nianping Liu, Yang Liu, Meng Luo, Qiang Ma, Qibing Song, Wujianan Sun, GaoXiang Wang, Feng Wang, Ying Wang, Xiaofeng Wen, Qian Wu, Gang Xu, Xiaowei Xie, Xinxin Xiong, Xudong Xing, Hao Xu, Chonghai Yin, Dongdong Yu, Kezhuo Yu, Jin Yuan, Biao Zhang, Tong Zhang, Jincun Zhao, Peidong Zhao, Jianfeng Zhou, Wei Zhou, Sujuan Zhong, Xiaosong Zhong, Shuye Zhang, Lin Zhu, Ping Zhu, Bin Zou, Jiahua Zou, Zengtao Zuo, Fan Bai, Xi Huang, Xiuwu Bian, Penghui Zhou, Qinghua Jiang, Zhiwei Huang, Jin-Xin Bei, Lai Wei, Xindong Liu, Tao Cheng, Xiangpan Li, Pingsen Zhao, Fu-Sheng Wang, Hongyang Wang, Bing Su, Zheng Zhang, Kun Qu, Xiaoqun Wang, Jiekai Chen, Ronghua Jin, Zemin Zhang

## Abstract

Dysfunctional immune response in the COVID-19 patients is a recurrent theme impacting symptoms and mortality, yet the detailed understanding of pertinent immune cells is not complete. We applied single-cell RNA sequencing to 284 samples from 205 COVID-19 patients and controls to create a comprehensive immune landscape. Lymphopenia and active T and B cell responses were found to coexist and associated with age, sex and their interactions with COVID-19. Diverse epithelial and immune cell types were observed to be virus-positive and showed dramatic transcriptomic changes. Elevation of ANXA1 and S100A9 in virus-positive squamous epithelial cells may enable the initiation of neutrophil and macrophage responses via the ANXA1-FPR1 and S100A8/9-TLR4 axes. Systemic upregulation of S100A8/A9, mainly by megakaryocytes and monocytes in the peripheral blood, may contribute to the cytokine storms frequently observed in severe patients. Our data provide a rich resource for understanding the pathogenesis and designing effective therapeutic strategies for COVID-19.

**HIGHLIGHTS:**

- Large-scale scRNA-seq analysis depicts the immune landscape of COVID-19
- Lymphopenia and active T and B cell responses coexist and are shaped by age and sex
- SARS-CoV-2 infects diverse epithelial and immune cells, inducing distinct responses
- Cytokine storms with systemic S100A8/A9 are associated with COVID-19 severity
