## Supplemental Table 1 for "Large-scale single-cell analysis reveals critical immune characteristics of COVID-19 patients"

### Sheet: characteristics for subjects
Table S1. Meta-data of sample collection, related to Figure 1
SampleID	PatientID	Age	Sex	SARS-CoV-2	Tissue	CoVID-19 severity	Disease stage	Single cell sequencing platform	BCR single cell sequencing	TCR single cell sequencing
S-S055	P-S055	92	M	positive	PBMC	severe	progression	10X 5'	No	Yes
S-M064-1	P-M064	87	F	positive	B cell	moderate	convalescent	10X 5'	No	No
S-M064-2	P-M064	87	F	positive	T cell	moderate	convalescent	10X 5'	No	No
S-S061	P-S061	87	F	positive	PBMC	severe	progression	10X 5'	No	Yes
S-S054	P-S054	83	F	positive	PBMC	severe	progression	10X 5'	No	Yes
S-S072	P-S072	82	F	positive	PBMC	severe	convalescent	10X 5'	Yes	Yes
S-S069	P-S069	81	M	positive	PBMC	severe	convalescent	10X 5'	Yes	Yes
S-S060	P-S060	80	M	positive	PBMC	severe	progression	10X 5'	No	Yes
S-M027	P-M027	79	F	positive	PBMC	moderate	convalescent	10X 5'	Yes	Yes
S-S058	P-S058	79	M	positive	PBMC	severe	progression	10X 5'	No	Yes
S-S065	P-S065	79	F	positive	PBMC	severe	progression	10X 5'	Yes	Yes
S-S045-1	P-S045	78	M	positive	PBMC	severe	progression	10X 3'	No	No
S-S045-2	P-S045	78	M	positive	PBMC	severe	convalescent	10X 3'	No	No
S-S045-3	P-S045	78	M	positive	PBMC	severe	convalescent	10X 3'	No	No
S-S066	P-S066	78	M	positive	PBMC	severe	progression	10X 5'	Yes	Yes
S-S087-1	P-S087	78	M	positive	B cell	severe	progression	10X 5'	No	No
S-S087-2	P-S087	78	M	positive	T cell	severe	progression	10X 5'	No	No
S-S049	P-S049	77	M	positive	PBMC	severe	progression	10X 5'	No	Yes
S-S067	P-S067	77	M	positive	PBMC	severe	progression	10X 5'	Yes	Yes
S-M025	P-M025	76	F	positive	PBMC	moderate	convalescent	10X 5'	Yes	Yes
S-S073	P-S073	74	M	positive	PBMC	severe	convalescent	10X 5'	Yes	Yes
S-M028	P-M028	73	M	positive	PBMC	moderate	convalescent	10X 5'	Yes	Yes
S-S079	P-S079	73	M	positive	PBMC	severe	convalescent	10X 5'	No	Yes
S-S001-1	P-S001	72	M	positive	PBMC	severe	progression	10X 3'	No	No
S-S001-2	P-S001	72	M	positive	PFMC	severe	progression	10X 3'	No	No
S-S077	P-S077	72	F	positive	PBMC	severe	convalescent	10X 5'	Yes	Yes
S-HC017	P-HC017	71	F	negetive	PBMC	control	control	10X 5'	No	No
S-M055	P-M055	70	F	positive	PBMC	moderate	convalescent	10X 5'	Yes	Yes
S-S032	P-S032	70	M	positive	B cell and T cell	severe	convalescent	10X 5'	Yes	Yes
S-S037	P-S037	70	M	positive	PBMC	severe	convalescent	10X 5'	Yes	Yes
S-S041-1	P-S041	70	M	positive	PBMC	severe	progression	10X 5'	Yes	Yes
S-S041-2	P-S041	70	M	positive	PBMC	severe	convalescent	10X 5'	Yes	Yes
S-S041-3	P-S041	70	M	positive	PBMC	severe	progression	10X 5'	Yes	Yes
S-S051	P-S051	70	F	positive	PBMC	severe	progression	10X 5'	No	Yes
S-S053	P-S053	70	M	positive	PBMC	severe	progression	10X 5'	No	Yes
S-S068	P-S068	70	F	positive	PBMC	severe	progression	10X 5'	Yes	Yes
S-S059	P-S059	69	M	positive	PBMC	severe	progression	10X 5'	No	Yes
S-S076	P-S076	69	F	positive	PBMC	severe	convalescent	10X 5'	Yes	Yes
S-HC015	P-HC015	69	F	negetive	PBMC	control	control	10X 5'	No	No
S-S034	P-S034	67	F	positive	B cell and T cell	severe	convalescent	10X 5'	Yes	Yes
S-S057	P-S057	67	M	positive	PBMC	severe	progression	10X 5'	No	Yes
S-S080	P-S080	67	M	positive	PBMC	severe	progression	10X 5'	No	Yes
S-S082-1	P-S082	67	M	positive	PBMC	severe	progression	10X 3'	No	No
S-S082-2	P-S082	67	M	positive	PBMC	severe	progression	10X 3'	No	No
S-S084-1	P-S084	67	M	positive	B cell	severe	progression	10X 5'	No	No
S-S084-2	P-S084	67	M	positive	T cell	severe	progression	10X 5'	No	No
S-S018	P-S018	66	M	positive	BALF	severe	progression	10X 3'	No	No
S-S048	P-S048	66	F	positive	PBMC	severe	progression	10X 5'	No	Yes
S-S097-1	P-S097	66	M	positive	BALF	severe	progression	10X 5'	No	Yes
S-S097-2	P-S097	66	M	positive	PBMC	severe	progression	10X 5'	No	Yes
S-S036	P-S036	65	F	positive	B cell and T cell	severe	convalescent	10X 5'	Yes	Yes
S-S099-1	P-S099	65	F	positive	BALF	severe	progression	10X 5'	No	Yes
S-S099-2	P-S099	65	F	positive	PBMC	severe	progression	10X 5'	No	Yes
S-S031-1	P-S031	63	M	positive	B cell	severe	convalescent	10X 5'	Yes	No
S-S031-2	P-S031	63	M	positive	B cell	severe	convalescent	10X 5'	Yes	No
S-S031-3	P-S031	63	M	positive	B cell	severe	convalescent	10X 5'	Yes	No
S-S031-4	P-S031	63	M	positive	B cell	severe	convalescent	10X 5'	Yes	No
S-S031-5	P-S031	63	M	positive	B cell	severe	convalescent	10X 5'	Yes	No
S-S078-1	P-S078	63	F	positive	PBMC	severe	progression	10X 3'	No	No
S-S078-2	P-S078	63	F	positive	PBMC	severe	progression	10X 3'	No	No
S-S078-3	P-S078	63	F	positive	PBMC	severe	progression	10X 3'	No	No
S-S098-1	P-S098	63	M	positive	BALF	severe	progression	10X 5'	No	Yes
S-S098-2	P-S098	63	M	positive	PBMC	severe	progression	10X 5'	No	Yes
S-M063-1	P-M063	62	F	positive	B cell	moderate	convalescent	10X 5'	No	No
S-M063-2	P-M063	62	F	positive	T cell	moderate	convalescent	10X 5'	No	No
S-S038	P-S038	62	F	positive	PBMC	severe	convalescent	10X 5'	Yes	Yes
S-S096-1	P-S096	62	M	positive	BALF	severe	progression	10X 5'	No	Yes
S-S096-2	P-S096	62	M	positive	PBMC	severe	progression	10X 5'	No	Yes
S-M029-1	P-M029	61	F	positive	PBMC	moderate	progression	10X 5'	Yes	Yes
S-M029-2	P-M029	61	F	positive	PBMC	moderate	progression	10X 5'	Yes	Yes
S-M029-3	P-M029	61	F	positive	PBMC	moderate	convalescent	10X 5'	Yes	Yes
S-S025	P-S025	61	F	positive	PBMC	severe	convalescent	10X 3'	No	No
S-S052	P-S052	61	F	positive	PBMC	severe	progression	10X 5'	No	Yes
S-M050	P-M050	60	F	positive	PBMC	moderate	progression	10X 5'	Yes	Yes
S-S023	P-S023	60	M	positive	PBMC	severe	convalescent	10X 3'	No	No
S-S027	P-S027	60	M	positive	PBMC	severe	convalescent	10X 3'	No	No
S-S039	P-S039	60	M	positive	PBMC	severe	convalescent	10X 5'	Yes	Yes
S-S056	P-S056	60	M	positive	PBMC	severe	progression	10X 5'	No	Yes
S-M023	P-M023	59	F	positive	PBMC	moderate	convalescent	10X 5'	Yes	Yes
S-S024	P-S024	59	M	positive	PBMC	severe	convalescent	10X 3'	No	No
S-S040	P-S040	59	F	positive	PBMC	severe	convalescent	10X 5'	Yes	Yes
S-M012-1	P-M012	58	F	positive	PBMC	moderate	convalescent	10X 3'	No	No
S-M012-2	P-M012	58	F	positive	PBMC	moderate	convalescent	10X 3'	No	No
S-M012-3	P-M012	58	F	positive	B cell	moderate	convalescent	10X 5'	Yes	No
S-M012-4	P-M012	58	F	positive	B cell	moderate	convalescent	10X 5'	Yes	No
S-M012-5	P-M012	58	F	positive	B cell	moderate	convalescent	10X 5'	Yes	No
S-M012-6	P-M012	58	F	positive	B cell	moderate	convalescent	10X 5'	Yes	No
S-M059	P-M059	58	M	positive	PBMC	moderate	convalescent	10X 5'	Yes	Yes
S-S086-1	P-S086	58	F	positive	B cell	severe	progression	10X 5'	No	No
S-S086-2	P-S086	58	F	positive	T cell	severe	progression	10X 5'	No	No
S-HC010	P-HC010	58	M	negetive	PBMC	control	control	10X 5'	Yes	Yes
S-S085-1	P-S085	57	M	positive	B cell	severe	progression	10X 5'	No	No
S-S085-2	P-S085	57	M	positive	T cell	severe	progression	10X 5'	No	No
S-S100-1	P-S100	57	F	positive	BALF	severe	progression	10X 5'	No	Yes
S-S100-2	P-S100	57	F	positive	PBMC	severe	progression	10X 5'	No	Yes
S-M017	P-M017	56	M	positive	B cell and T cell	moderate	convalescent	10X 5'	Yes	Yes
S-S028	P-S028	56	M	positive	PBMC	severe	convalescent	10X 3'	No	No
S-M048-1	P-M048	55	F	positive	PBMC	moderate	progression	10X 5'	Yes	Yes
S-M048-2	P-M048	55	F	positive	PBMC	moderate	convalescent	10X 5'	Yes	Yes
S-S017	P-S017	55	F	positive	BALF	severe	progression	10X 3'	No	No
S-S022	P-S022	55	M	positive	PBMC	severe	convalescent	10X 3'	No	No
S-S030-1	P-S030	55	M	positive	B cell	severe	convalescent	10X 5'	Yes	No
S-S030-2	P-S030	55	M	positive	B cell	severe	convalescent	10X 5'	Yes	No
S-S030-3	P-S030	55	M	positive	B cell	severe	convalescent	10X 5'	Yes	No
S-S030-4	P-S030	55	M	positive	B cell	severe	convalescent	10X 5'	Yes	No
S-S030-5	P-S030	55	M	positive	B cell	severe	convalescent	10X 5'	Yes	No
S-HC016	P-HC016	55	F	negetive	PBMC	control	control	10X 5'	No	No
S-HC018-1	P-HC018	55	M	negetive	B cell	control	control	10X 5'	No	No
S-HC018-2	P-HC018	55	M	negetive	T cell	control	control	10X 5'	No	No
S-M021	P-M021	54	F	positive	PBMC	moderate	convalescent	10X 5'	Yes	Yes
S-S070	P-S070	54	F	positive	PBMC	severe	progression	10X 5'	Yes	Yes
S-M022	P-M022	53	M	positive	PBMC	moderate	convalescent	10X 5'	Yes	Yes
S-S020	P-S020	53	M	positive	Sputum	severe	progression	10X 3'	No	No
S-HC001	P-HC001	53	F	negetive	B cell and T cell	control	control	10X 5'	Yes	Yes
S-S042	P-S042	52	M	positive	PBMC	severe	convalescent	10X 5'	Yes	Yes
S-S093	P-S093	52	M	positive	PBMC	severe	convalescent	10X 5'	Yes	Yes
S-S095	P-S095	52	F	positive	PBMC	severe	convalescent	10X 5'	Yes	Yes
S-M009	P-M009	51	M	positive	PBMC	moderate	convalescent	10X 3'	No	No
S-M040-1	P-M040	51	M	positive	PBMC	moderate	convalescent	10X 5'	Yes	Yes
S-M040-2	P-M040	51	M	positive	B cell	moderate	convalescent	10X 5'	Yes	No
S-S035	P-S035	51	F	positive	B cell and T cell	severe	convalescent	10X 5'	Yes	Yes
S-S047	P-S047	51	M	positive	PBMC	severe	progression	10X 5'	No	Yes
S-M006	P-M006	50	M	positive	Sputum	moderate	progression	10X 3'	No	No
S-M018	P-M018	50	F	positive	B cell and T cell	moderate	convalescent	10X 5'	Yes	Yes
S-M054	P-M054	50	M	positive	PBMC	moderate	convalescent	10X 5'	Yes	Yes
S-S064	P-S064	50	F	positive	PBMC	severe	progression	10X 5'	Yes	Yes
S-S071	P-S071	50	M	positive	PBMC	severe	convalescent	10X 5'	Yes	Yes
S-S074	P-S074	50	F	positive	PBMC	severe	convalescent	10X 5'	Yes	Yes
S-M056	P-M056	49	M	positive	PBMC	moderate	convalescent	10X 5'	Yes	Yes
S-M079	P-M079	49	F	positive	PBMC	moderate	progression	10X 5'	No	Yes
S-S019	P-S019	49	M	positive	Sputum	severe	progression	10X 3'	No	No
S-M011-1	P-M011	48	M	positive	B cell	moderate	convalescent	10X 5'	Yes	No
S-M011-2	P-M011	48	M	positive	B cell	moderate	convalescent	10X 5'	Yes	No
S-M015	P-M015	48	F	positive	PBMC	moderate	convalescent	10X 3'	No	No
S-M049	P-M049	48	M	positive	PBMC	moderate	convalescent	10X 5'	Yes	Yes
S-M058	P-M058	48	M	positive	PBMC	moderate	convalescent	10X 5'	Yes	Yes
S-M068	P-M068	48	M	positive	PBMC	moderate	progression	10X 5'	Yes	Yes
S-HC002	P-HC002	48	M	negetive	B cell and T cell	control	control	10X 5'	Yes	Yes
S-M016	P-M016	47	F	positive	B cell and T cell	moderate	convalescent	10X 5'	Yes	Yes
S-M020	P-M020	47	M	positive	PBMC	moderate	convalescent	10X 5'	Yes	Yes
S-M024	P-M024	47	F	positive	PBMC	moderate	convalescent	10X 5'	Yes	Yes
S-M044-1	P-M044	46	M	positive	PBMC	moderate	convalescent	10X 5'	Yes	Yes
S-M044-2	P-M044	46	M	positive	B cell	moderate	convalescent	10X 5'	Yes	No
S-M062-1	P-M062	46	F	positive	B cell	moderate	convalescent	10X 5'	No	No
S-M062-2	P-M062	46	F	positive	T cell	moderate	convalescent	10X 5'	No	No
S-S062	P-S062	46	F	positive	PBMC	severe	progression	10X 5'	No	Yes
S-S101-1	P-S101	46	M	positive	BALF	severe	progression	10X 5'	No	Yes
S-S101-2	P-S101	46	M	positive	PBMC	severe	progression	10X 5'	No	Yes
S-S046	P-S046	45	M	positive	PBMC	severe	progression	10X 5'	No	Yes
S-HC013	P-HC013	45	M	negetive	PBMC	control	control	10X 5'	Yes	Yes
S-M043-1	P-M043	44	F	positive	PBMC	moderate	convalescent	10X 5'	Yes	Yes
S-M043-2	P-M043	44	F	positive	B cell	moderate	convalescent	10X 5'	Yes	No
S-S033	P-S033	44	M	positive	B cell and T cell	severe	convalescent	10X 5'	Yes	Yes
S-HC008	P-HC008	44	M	negetive	PBMC	control	control	10X 5'	Yes	No
S-M014	P-M014	43	F	positive	PBMC	moderate	convalescent	10X 3'	No	No
S-M052	P-M052	43	M	positive	PBMC	moderate	convalescent	10X 5'	Yes	Yes
S-M057	P-M057	43	M	positive	PBMC	moderate	convalescent	10X 5'	Yes	Yes
S-M078	P-M078	42	M	positive	PBMC	moderate	progression	10X 5'	No	Yes
S-S029	P-S029	42	M	positive	PBMC	severe	convalescent	10X 3'	No	No
S-M007-1	P-M007	41	F	positive	B cell	moderate	progression	10X 5'	Yes	No
S-M007-2	P-M007	41	F	positive	B cell	moderate	progression	10X 5'	Yes	No
S-M007-3	P-M007	41	F	positive	B cell	moderate	progression	10X 5'	Yes	No
S-M007-4	P-M007	41	F	positive	B cell	moderate	convalescent	10X 5'	Yes	No
S-M007-5	P-M007	41	F	positive	B cell	moderate	convalescent	10X 5'	Yes	No
S-M007-6	P-M007	41	F	positive	B cell	moderate	convalescent	10X 5'	Yes	No
S-M046-1	P-M046	41	F	positive	PBMC	moderate	progression	10X 5'	Yes	Yes
S-M046-2	P-M046	41	F	positive	PBMC	moderate	convalescent	10X 5'	Yes	Yes
S-S012	P-S012	41	M	positive	BALF	severe	progression	10X 3'	No	No
S-S063	P-S063	40	M	positive	PBMC	severe	progression	10X 5'	Yes	Yes
S-S091	P-S091	40	M	positive	PBMC	severe	convalescent	10X 5'	Yes	Yes
S-S044-1	P-S044	39	M	positive	PBMC	severe	progression	10X 3'	No	No
S-S044-2	P-S044	39	M	positive	PBMC	severe	progression	10X 3'	No	No
S-S044-3	P-S044	39	M	positive	PBMC	severe	convalescent	10X 3'	No	No
S-S044-4	P-S044	39	M	positive	PBMC	severe	convalescent	10X 3'	No	No
S-S050	P-S050	39	M	positive	PBMC	severe	progression	10X 5'	No	Yes
S-M073	P-M073	38	M	positive	PBMC	moderate	convalescent	10X 5'	Yes	Yes
S-S043	P-S043	38	M	positive	PBMC	severe	convalescent	10X 5'	Yes	Yes
S-S083-1	P-S083	38	M	positive	PBMC	severe	progression	10X 3'	No	No
S-S083-2	P-S083	38	M	positive	PBMC	severe	progression	10X 3'	No	No
S-S083-3	P-S083	38	M	positive	PBMC	severe	progression	10X 3'	No	No
S-M051	P-M051	37	M	positive	PBMC	moderate	progression	10X 5'	Yes	Yes
S-M072	P-M072	37	M	positive	PBMC	moderate	convalescent	10X 5'	Yes	Yes
S-M074	P-M074	37	M	positive	PBMC	moderate	convalescent	10X 5'	Yes	Yes
S-M076	P-M076	37	F	positive	BALF	moderate	progression	10X 5'	No	Yes
S-HC005	P-HC005	37	F	negetive	PBMC	control	control	10X 5'	Yes	Yes
S-HC014	P-HC014	37	M	negetive	PBMC	control	control	10X 5'	Yes	Yes
S-M008	P-M008	36	M	positive	PBMC	moderate	convalescent	10X 3'	No	No
S-M047-1	P-M047	36	M	positive	PBMC	moderate	convalescent	10X 5'	Yes	Yes
S-M047-2	P-M047	36	M	positive	PBMC	moderate	progression	10X 5'	Yes	Yes
S-M075-1	P-M075	36	M	positive	BALF	moderate	progression	10X 5'	No	Yes
S-M075-2	P-M075	36	M	positive	PBMC	moderate	progression	10X 5'	No	Yes
S-M038	P-M038	35	M	positive	PBMC	moderate	convalescent	10X 5'	Yes	Yes
S-M053	P-M053	35	M	positive	PBMC	moderate	progression	10X 5'	Yes	Yes
S-M077-1	P-M077	35	M	positive	BALF	moderate	progression	10X 5'	No	Yes
S-M077-2	P-M077	35	M	positive	PBMC	moderate	progression	10X 5'	No	Yes
S-N002-1	P-N002	35	F	positive	B cell	NA	convalescent	10X 5'	No	No
S-N002-2	P-N002	35	F	positive	T cell	NA	convalescent	10X 5'	No	No
S-N003-1	P-N003	35	M	positive	B cell	NA	convalescent	10X 5'	No	No
S-N003-2	P-N003	35	M	positive	T cell	NA	convalescent	10X 5'	No	No
S-S089	P-S089	35	M	positive	PBMC	severe	convalescent	10X 5'	Yes	Yes
S-S092	P-S092	35	M	positive	PBMC	severe	convalescent	10X 5'	Yes	Yes
S-S094	P-S094	35	F	positive	PBMC	severe	convalescent	10X 5'	Yes	Yes
S-HC011	P-HC011	35	M	negetive	PBMC	control	control	10X 5'	Yes	Yes
S-M037	P-M037	34	M	positive	B cell	moderate	convalescent	10X 5'	Yes	No
S-M071	P-M071	33	F	positive	PBMC	moderate	convalescent	10X 5'	Yes	Yes
S-S075	P-S075	33	F	positive	PBMC	severe	convalescent	10X 5'	Yes	Yes
S-HC012	P-HC012	33	M	negetive	PBMC	control	control	10X 5'	Yes	Yes
S-M026	P-M026	32	F	positive	PBMC	moderate	convalescent	10X 5'	Yes	Yes
S-M035	P-M035	32	F	positive	PBMC	moderate	progression	10X 5'	No	Yes
S-M039-1	P-M039	32	M	positive	PBMC	moderate	convalescent	10X 5'	Yes	Yes
S-M039-2	P-M039	32	M	positive	B cell	moderate	convalescent	10X 5'	Yes	No
S-S026	P-S026	32	M	positive	PBMC	severe	convalescent	10X 3'	No	No
S-S081-1	P-S081	32	F	positive	PBMC	severe	progression	10X 3'	No	No
S-S081-2	P-S081	32	F	positive	PBMC	severe	progression	10X 3'	No	No
S-S081-3	P-S081	32	F	positive	PBMC	severe	progression	10X 3'	No	No
S-M013-1	P-M013	31	F	positive	B cell	moderate	convalescent	10X 5'	Yes	No
S-M013-2	P-M013	31	F	positive	B cell	moderate	convalescent	10X 5'	Yes	No
S-M013-3	P-M013	31	F	positive	B cell	moderate	convalescent	10X 5'	Yes	No
S-M099-1	P-M099	31	F	positive	B cell	moderate	convalescent	10X 5'	Yes	No
S-M099-2	P-M099	31	F	positive	B cell	moderate	convalescent	10X 5'	Yes	No
S-M099-3	P-M099	31	F	positive	B cell	moderate	convalescent	10X 5'	Yes	No
S-M019	P-M019	30	M	positive	B cell and T cell	moderate	convalescent	10X 5'	Yes	Yes
S-HC022	P-HC022	30	M	negetive	PBMC	control	control	10X 5'	Yes	Yes
S-HC023	P-HC023	30	M	negetive	PBMC	control	control	10X 5'	Yes	Yes
S-M034-1	P-M034	29	F	positive	PBMC	moderate	convalescent	10X 5'	Yes	Yes
S-M034-2	P-M034	29	F	positive	B cell	moderate	convalescent	10X 5'	Yes	No
S-HC009	P-HC009	29	M	negetive	PBMC	control	control	10X 5'	Yes	No
S-HC020-1	P-HC020	29	M	negetive	B cell	control	control	10X 5'	No	No
S-HC020-2	P-HC020	29	M	negetive	T cell	control	control	10X 5'	No	No
S-HC025	P-HC025	29	M	negetive	PBMC	control	control	10X 5'	Yes	Yes
S-S088	P-S088	28	M	positive	PBMC	severe	convalescent	10X 5'	Yes	Yes
S-HC021	P-HC021	28	M	negetive	PBMC	control	control	10X 5'	Yes	Yes
S-M070	P-M070	27	M	positive	PBMC	moderate	convalescent	10X 5'	Yes	Yes
S-S090	P-S090	27	M	positive	PBMC	severe	convalescent	10X 5'	Yes	Yes
S-HC006	P-HC006	27	M	negetive	PBMC	control	control	10X 5'	Yes	Yes
S-HC007	P-HC007	27	M	negetive	PBMC	control	control	10X 5'	Yes	Yes
S-HC024	P-HC024	27	M	negetive	PBMC	control	control	10X 5'	Yes	Yes
S-N001-1	P-N001	26	F	positive	B cell	NA	convalescent	10X 5'	No	No
S-N001-2	P-N001	26	F	positive	T cell	NA	convalescent	10X 5'	No	No
S-HC019-1	P-HC019	26	M	negetive	B cell	control	control	10X 5'	No	No
S-HC019-2	P-HC019	26	M	negetive	T cell	control	control	10X 5'	No	No
S-M005	P-M005	25	F	positive	Sputum	moderate	progression	10X 3'	No	No
S-M066	P-M066	20	F	positive	PBMC	moderate	convalescent	10X 5'	Yes	Yes
S-M065	P-M065	19	F	positive	PBMC	moderate	convalescent	10X 5'	Yes	Yes
S-M069	P-M069	19	M	positive	PBMC	moderate	progression	10X 5'	Yes	Yes
S-M060	P-M060	16	M	positive	PBMC	moderate	progression	10X 3'	No	No
S-M010-1	P-M010	15	M	positive	B cell	moderate	progression	10X 5'	Yes	No
S-M010-2	P-M010	15	M	positive	B cell	moderate	progression	10X 5'	Yes	No
S-M010-3	P-M010	15	M	positive	B cell	moderate	progression	10X 5'	Yes	No
S-M010-4	P-M010	15	M	positive	B cell	moderate	convalescent	10X 5'	Yes	No
S-M010-5	P-M010	15	M	positive	B cell	moderate	convalescent	10X 5'	Yes	No
S-M010-6	P-M010	15	M	positive	B cell	moderate	convalescent	10X 5'	Yes	No
S-M041	P-M041	15	F	positive	PBMC	moderate	convalescent	10X 5'	Yes	Yes
S-M042	P-M042	15	M	positive	PBMC	moderate	convalescent	10X 5'	Yes	Yes
S-M045-1	P-M045	15	M	positive	PBMC	moderate	progression	10X 5'	Yes	Yes
S-M045-2	P-M045	15	M	positive	PBMC	moderate	convalescent	10X 5'	Yes	Yes
S-M067	P-M067	15	M	positive	PBMC	moderate	progression	10X 5'	Yes	Yes
S-M033	P-M033	8	F	positive	PBMC	moderate	convalescent	10X 5'	Yes	Yes
S-M061	P-M061	6	M	positive	PBMC	moderate	progression	10X 3'	No	No
S-M001	P-M001	NA	M	positive	PBMC	moderate	convalescent	10X 5'	Yes	Yes
S-M002	P-M002	NA	NA	positive	Sputum	moderate	progression	10X 3'	No	No
S-M003	P-M003	NA	NA	positive	Sputum	moderate	progression	10X 3'	No	No
S-M004	P-M004	NA	NA	positive	Sputum	moderate	progression	10X 3'	No	No
S-M030	P-M030	NA	NA	positive	PBMC	moderate	convalescent	10X 5'	Yes	Yes
S-M031	P-M031	NA	NA	positive	PBMC	moderate	convalescent	10X 5'	Yes	Yes
S-M032	P-M032	NA	NA	positive	PBMC	moderate	convalescent	10X 5'	Yes	Yes
S-M036	P-M036	NA	NA	positive	PBMC	moderate	convalescent	10X 5'	Yes	Yes
S-S002	P-S002	NA	NA	positive	Sputum	severe	progression	10X 3'	No	No
S-S003	P-S003	NA	NA	positive	Sputum	severe	progression	10X 3'	No	No
S-S004	P-S004	NA	NA	positive	Sputum	severe	progression	10X 3'	No	No
S-S005	P-S005	NA	NA	positive	Sputum	severe	progression	10X 3'	No	No
S-S006	P-S006	NA	NA	positive	Sputum	severe	progression	10X 3'	No	No
S-S007	P-S007	NA	NA	positive	Sputum	severe	progression	10X 3'	No	No
S-S008	P-S008	NA	NA	positive	Sputum	severe	progression	10X 3'	No	No
S-S009	P-S009	NA	NA	positive	Sputum	severe	progression	10X 3'	No	No
S-S010	P-S010	NA	NA	positive	Sputum	severe	progression	10X 3'	No	No
S-S011	P-S011	NA	NA	positive	Sputum	severe	progression	10X 3'	No	No
S-S013	P-S013	NA	NA	positive	Sputum	severe	progression	10X 3'	No	No
S-S014	P-S014	NA	NA	positive	Sputum	severe	progression	10X 3'	No	No
S-S015	P-S015	NA	NA	positive	Sputum	severe	progression	10X 3'	No	No
S-S016	P-S016	NA	NA	positive	Sputum	severe	progression	10X 3'	No	No
S-S021	P-S021	NA	NA	positive	Sputum	severe	progression	10X 3'	No	No
S-HC003	P-HC003	NA	NA	negetive	PBMC	control	control	10X 5'	Yes	Yes
S-HC004	P-HC004	NA	NA	negetive	PBMC	control	control	10X 5'	Yes	Yes
