## Supplemental Table 2 for "Large-scale single-cell analysis reveals critical immune characteristics of COVID-19 patients"

### Sheet: Cell Marker
Figure S2. Marker genes for cell clusters, related to Figure 1
cluster name	canonical genes	representative genes
B_c01-TCL1A	CD79A, CD79B, MS4A1	CD79A, CD79B, MS4A1, TCL1A, IL4R, FCER2, IGHD
B_c02-MS4A1-CD27		CD79A,CD79B, MS4A1, IGHD_mid, CD27_mid
B_c03-CD27-AIM2		CD79A,CD79B, MS4A1, CD27, CD80, AIM2, GRIP2, COCH
B_c04-SOX5-TNFRSF1B		CD79A,CD79B, MS4A1, RBPMS2, SOX5,FGD4, TNFRSF1B,IFNLR1
B_c05-MZB1-XBP1	CD79A, MZB1	CD79A, MZB1, FKBP11, TNFRSF17M PRDM1, XBP1, SLAMF7, IGHA1, CD38, IGHG1, LIME1
B_c06-MKI67		CD79A, MZB1,XBP1, MKI67
NK_c01-FCGR3A	GNLY, NKG7, TYOBP	GNLY, NKG7, TYOBP, FCGR3A, FGFBP2
NK_c02-NCAM1		GNLY, NKG7, TYOBP,NCAM1, GZMK
NK_c03-MKI67		GNLY, NKG7, TYOBP,MKI67
T_CD4_c01-LEF1	CD3D,CD3E,CD3E,CD40LG	CCR7, LEF1, TCF7, SELL, SATB1,CA6, IGF1R
T_CD4_c02-AQP3		CCR7, SELL, ANXA1-medium,ANXA2-medium, CD27, AQP3
T_CD4_c03-ITGA4		CCR7, SELL, ANXA1-medium,ANXA2-medium, ITGA4
T_CD4_c04-ANXA2		CCR7, SELL, ANXA1-high,ANXA2-high, CD27-low, CD28-low, LGALS1
T_CD4_c05-FOS		CD69, ZFP36-medium, FOS, TMIGD2, AIF1
T_CD4_c06-NR4A2		CD69, ZFP36-high, FOS, NR4A2, ICOS, ZNF331
T_CD4_c07-AHNAK		CD69, ZFP36-high, CCR6, LGALS3, AHNAK
T_CD4_c08-GZMK-FOS_h		GZMK, GZMA, CCL5, LYAR, TNFAIP3, NFKBIA, CXCR3-low, FOS-high
T_CD4_c09-GZMK-FOS_l		GZMK, GZMA, CCL5, CXCR3-high, SYNE1, PYHIN1, FOS-low
T_CD4_c10-IFNG		IFNG, BHLHE40, GZMB
T_CD4_c11-GNLY		CXCR1, KLRG1,NKG7, PRF1, GNLY, FGFBP2, CTSW, GZMH, TBX21
T_CD4_c12-FOXP3		FOXP3, IL2RA, IKZF2, RTKN2
T_CD4_c13-MKI67		MKI67, STMN1, SELL-high, CCL5-low
T_CD4_c14-STMN1		MKI67, STMN1, SELL-low, CCL5-high
T_CD8_c01-LEF1	CD3D,CD3E,CD3E,CD8A,CD8B	CCR7, LEF1,SELL, CD27, CD28, S1PR1, CAMK4, IL7R, MAL, NELL2, OXNAD1
T_CD8_c02-GPR183		CCR7,SELL, IL7R, CD27, CD28, GPR183, DUSP2, TNFAIP3
T_CD8_c03-GZMK		GZMK, DUSP2, CXCR3, CXCR4,SH2D1A, CMC1, CHI3L2, HLA-DQB1, HLA-DQA1, ATXN1, GZMM,GZMA
T_CD8_c04-COTL1		GZMB, GZMH, TGFBR3, ADGRG1, SH2D1A, KLRG1, CX3CR1, PRF1,FGFBP2, ITGB2, COTL1
T_CD8_c05-ZNF683		FGFBP2, TGFBR3, ZNF683,CX3CR1
T_CD8_c06-TNF		FGFBP2, TGFBR3, CCL4,TNF, IFNG, GZMH, GZMB, ATF3, IFIT2, NR4A2, BTG2
T_CD8_c07-TYROBP		CD3E, TYROBP, KLRF1, HOPX, KLRD1
T_CD8_c08-IL2RB		CD3E, TYROBP, KLRF1, CD247, IL2RB
T_CD8_c09-SLC4A10		SLC4A10, TRAV1-2, KLRG1,DPP4, KLRB1, NCR3
T_CD8_c10-MKI67-GZMK		STMN1, HMGB2, MKI67, GZMK
T_CD8_c11-MKI67-FOS		STMN1, HMGB2, MKI67, FOS
T_CD8_c12-MKI67-TYROBP		STMN1, HMGB2, MKI67, TYROBP
T_CD8_c13-HAVCR2		GZMK, TCF7, HAVCR2, CTLA4,ISG20, ISG15, TIGIT
T_gdT_c14-TRDV2	TRDV2, TRGV9	TRDV2, TRGV9, TRGC1, HOPX, TRDC
Mono_c1-CD14-CCL3	CST3, LYZ	IL1B,CCL3,CXCL8,CCL3L1,PLAUR,CCL4
Mono_c2-CD14-HLA-DPB1		HLA-DPB1,HLA-DPA1,HLA-DRB1,HLA-DMA,HLA-DRB5,HLA-DMB,HLA-DQA2
Mono_c3-CD14-VCAN		VCAN,S100A12,HMGB2
Mono_c4-CD14-CD16		FCGR3A,CD14
Mono_c5-CD16		FCGR3A,CX3CR1
DC_c1-CLEC9A		CLEC9A,BATF3
DC_c2-CD1C		CD1C,FCER1A
DC_c4-LILRA4		LILRA4,CLEC4C
DC_c3-LAMP3		LAMP3,FSCN1
Macro_c1-C1QC	CST3, LYZ, CD68, CD163	C1QB,C1QC,APOE,C1QA
Macro_c2-CCL3L1		CCL3L1,CCL2,CCL3,CXCL10,CCL4L2,HPSE,CXCL11
Macro_c3-EREG		RPS10,CXCL8,BTG1,JUND,TNFAIP3,EREG,PHLDA1,BASP1
Macro_c4-DNAJB1		HSPB1,DNAJB1,HSPA1A,HSPA6,HSPA1B,HSPH1,HSPE1
Macro_c5-WDR74		FCN1,VCAN,LIMD2,WDR74,VSIR,AP1S2,AC245014.3,CLDN11
Macro_c6-VCAN		S100A12,VCAN,CORO1A,PLAC8,SELL,FCN1,S100A9
Neu_c1-IL1B	CST3, LYZ,FCGR3B,CSF3R	IL1B,CXCL8,C5AR1
Neu_c2-CXCR4(low)		CXCR4,EGR1
Neu_c3-CST7		CST7,S100A4,MMP9,MMP25,PYGL
Neu_c4-RSAD2		RSAD2,IFITM1,IFITM3,AXL,IFIT2
Neu_c5-GSTP1(high)OASL(low)		GSTP1,IFI6,PTMA,OASL
Neu_c6-FGF23		FGF23,AL035078.1,S100A4
Mega	CST3, PF4,PPBP	PF4,CCL5,ITGA2B,PPBP
Mast	CST3, KIT,CPA3	KIT,TPSAB1,CPA3,GATA2
Epi-AT2	KRT18, KRT19	SFTPB, SFTPC
Epi-Ciliated		FOXJ1
Epi-Secretory		MUC5B, SCGB1A1, SERPINB3, BPIFB1
Epi-Squamous		SPRR2A, SPRP3
