## Supplemental Table 3 for "Large-scale single-cell analysis reveals critical immune characteristics of COVID-19 patients"

### Sheet: 01.cell_composition_annova （p-）
Table S3. ANNOVA analysis, related to Figure 2 and Figure 3
celltype	patient_state	sample_state	ageGroup	sex	patient_state:sample_state	patient_state:ageGroup	patient_state:sex	sample_state:ageGroup	sample_state:sex	ageGroup:sex	patient_state:sample_state:ageGroup	patient_state:sample_state:sex	patient_state:ageGroup:sex	sample_state:ageGroup:sex
B_c02-MS4A1-CD27	0.0375105	4.34e-06	0.0125843	0.126389	0.0433797	0.716976	0.657704	0.00292628	0.978562	0.437435	0.742115	0.686294	0.907621	0.626222
DC_c2-CD1C	0.0415119	1.44e-05	0.452728	0.464358	0.9671	0.845361	0.28288	0.170643	0.892729	0.972623	0.91079	0.499241	0.430659	0.410594
Mono_c5-CD16	0.0735319	1.83e-05	0.277156	0.401237	0.298467	0.801251	0.4861	0.315736	0.533095	0.924066	0.604265	0.643333	0.390307	0.346606
Neu_c3-CST7	2.87e-07	2.68e-05	2.5e-15	0.812888	1	0.707537	0.579823	1	0.418363	1	1	1	1	1
B_c04-SOX5-TNFRSF1B	0.294338	0.000110946	0.000681573	0.247781	0.633706	0.950496	0.882548	7.08e-05	0.490972	0.991343	0.865459	0.939191	0.972514	0.989912
B_c05-MZB1-XBP1	0.00114674	0.000715102	0.41806	0.282502	0.00289802	0.699454	0.566874	0.56922	0.359498	0.158973	0.286067	0.209085	0.396409	0.0831611
B_c01-TCL1A	0.0433787	0.000718096	0.0642427	0.042242	0.0933222	0.459869	0.498093	0.0441459	0.903257	0.667896	0.901866	0.248787	0.932584	0.441273
Mega	0.00860219	0.00080279	0.788691	0.459546	0.0807907	0.845575	0.676832	0.504736	0.356163	0.700787	0.186875	0.409527	0.841564	0.430884
T_c06_CD4-NR4A2	0.0530893	0.00211026	0.00168275	0.0336717	0.0010436	0.0861744	0.18165	0.00237488	0.963516	0.073784	0.405628	0.702886	0.722152	0.0333823
B_c03-CD27-AIM2	0.121531	0.00437598	0.061878	0.016	0.186893	0.546733	0.829732	0.00990887	0.577345	0.592734	0.931278	0.66544	0.997795	0.937785
B_c06-MKI67	0.00415247	0.00585617	0.290476	0.568391	0.0209691	0.312804	0.702173	0.622167	0.95925	0.0794868	0.448982	0.34642	0.160623	0.129183
T_CD4_c05-FOS	0.583546	0.00746695	0.00935761	0.0162175	0.00944118	0.161671	0.253211	0.00803463	0.645085	0.0842964	0.14459	0.775551	0.88217	0.0606007
T_CD4_c13-MKI67-CCL5_l	0.0580199	0.00967324	0.404274	0.849097	0.0216408	0.926056	0.651504	0.557669	0.811259	0.27136	0.486329	0.935813	0.468078	0.0974884
T_CD8_c04-COTL1	0.964825	0.0116406	0.87998	0.0826259	0.00943198	0.505211	0.168489	0.894768	0.0850869	0.963739	0.592444	0.7775	0.409932	0.999968
T_CD8_c13-HAVCR2	0.797532	0.0139739	0.198494	0.129768	0.326243	0.123016	0.647692	0.451411	0.350072	0.212198	0.161764	0.585213	0.13039	0.790112
T_CD8_c05-ZNF683	0.146785	0.0213242	0.068665	0.00899747	0.00420546	0.547388	0.275051	0.266805	0.165316	0.532107	0.19515	0.509019	0.000472313	0.415071
T_CD4_c04-ANXA2	0.000406858	0.0267879	0.334302	0.0275015	0.185107	0.375657	0.337081	0.224883	0.988577	0.650213	0.286098	0.932691	0.372198	0.377115
NK_c02-NCAM1	0.205594	0.0348666	0.323896	0.474203	0.815223	0.451361	0.733065	0.95399	0.911338	0.157849	0.380048	0.200646	0.480713	0.682607
T_CD4_c01-LEF1	0.211541	0.067293	0.0170264	0.158719	0.281311	0.408176	0.901436	0.0590711	0.974673	0.52054	0.609403	0.950218	0.9101	0.359434
T_CD4_c02-AQP3	0.0160407	0.0896709	0.381933	0.0767747	0.209897	0.389458	0.281788	0.128297	0.841574	0.615491	0.123928	0.974893	0.800449	0.161524
DC_c1-CLEC9A	0.416329	0.10254	0.809429	0.541359	0.472683	0.690738	0.761928	0.105974	0.624384	0.881844	0.457871	0.640847	0.403652	0.412535
T_CD8_c08-IL2RB	3.9e-06	0.118515	0.199502	0.361878	0.0702485	0.515367	0.0352585	0.383649	0.613518	0.154898	0.547918	0.753948	0.0216879	0.464496
Mono_c1-CD14-CCL3	0.00167315	0.133588	0.386941	0.236783	0.0132034	0.499215	0.362003	0.255253	0.85175	0.891631	0.823337	0.27705	0.848605	0.581897
T_CD4_c10-IFNG	0.164273	0.142068	0.656843	0.471102	0.262577	0.603386	0.901729	0.453574	0.27899	0.734239	0.767175	1	1	0.924949
T_CD4_c07-AHNAK	0.926096	0.148558	0.413988	0.0438685	0.0283031	0.208907	0.0357546	0.0360694	0.940851	0.106765	0.681232	0.130347	0.418221	0.0166518
T_CD8_c03-GZMK	0.674683	0.170122	0.779525	0.226687	0.02095	0.272794	0.71907	0.724086	0.193814	0.931408	0.506771	0.540954	0.705406	0.63631
Mono_c3-CD14-VCAN	0.0813006	0.188955	0.053325	0.305316	0.881266	0.120084	0.774398	0.272429	0.385721	0.995862	0.852242	0.773579	0.0985847	0.964617
T_CD4_c03-ITGA4	0.280555	0.208167	0.277848	0.255786	0.449637	0.842489	0.403656	0.0795134	0.52444	0.824295	0.403144	0.909086	0.851001	0.939453
Neu_c5-GSTP1(high)OASL(low)	0.0673692	0.220906	0.301193	0.426691	0.739025	0.774279	0.308552	0.23852	0.757522	0.312533	1	1	1	1
Neu_c1-IL1B	0.099502	0.236145	0.407836	0.474013	0.557516	0.659122	0.71587	0.648477	0.0224876	0.736879	0.378058	0.250069	0.853441	0.101498
T_CD8_c11-MKI67-FOS	0.00124856	0.250112	0.413237	0.920214	0.360279	0.656199	0.981302	0.00729882	0.248579	8.72e-06	0.379602	0.224325	3.03e-08	0.280293
Mono_c2-CD14-HLA-DPB1	0.0271257	0.25886	0.0760414	0.259674	0.644798	0.186297	0.432109	0.11932	0.700423	0.941227	0.898199	0.802928	0.0407208	0.950621
Macro_c2-CCL3L1	0.410842	0.277189	0.998056	0.260508	0.300609	0.670574	0.935251	0.937265	0.0927531	0.905504	0.824721	0.718611	0.227679	0.768536
T_CD8_c07-TYROBP	0.030668	0.308064	0.409539	0.142489	0.0794002	0.335404	0.338609	0.930217	0.704689	0.04026	0.681652	0.555341	0.654681	0.310263
T_CD8_c06-TNF	0.605888	0.331579	0.0794693	0.258304	0.29337	0.0894557	0.220107	0.164289	0.751213	0.10505	0.577065	0.377812	0.608525	0.146441
Macro_c1-C1QC	0.735211	0.381623	0.838137	0.11428	0.89387	0.97035	0.839685	0.541669	0.156377	0.974942	1	0.925328	0.618266	1
T_CD8_c10-MKI67-GZMK	0.00283181	0.451013	0.667816	0.40985	0.83818	0.974476	0.936712	0.356817	0.0899922	0.616167	0.368016	0.724934	0.988239	0.635931
T_CD8_c12-MKI67-TYROBP	0.200338	0.539009	0.163138	0.870049	0.0151897	0.984613	0.623745	0.986597	0.0398232	0.219918	0.146269	0.307739	0.35502	0.615151
T_CD4_c08-GZMK-FOS_h	0.00813472	0.608271	0.0962776	0.00383299	0.335937	0.0655701	0.174263	0.0494699	0.89799	0.416873	0.56955	0.0648115	0.498232	0.221725
Macro_c5-WDR74	0.803252	0.632264	0.122651	0.476525	0.988019	1	0.760377	0.443853	0.509078	0.16398	1	1	1	1
Mono_c4-CD14-CD16	0.0511563	0.65283	0.192834	0.841089	0.169843	0.923286	0.228231	0.0805848	0.812694	0.986329	0.662656	0.448263	0.198148	0.704966
T_CD8_c02-GPR183	0.374464	0.663248	8.01e-06	0.00814769	0.00896773	0.557985	0.654108	0.00200134	0.534375	0.0022958	0.298115	0.654019	0.23651	0.437539
DC_c4-LILRA4	0.0039058	0.675036	0.383732	0.32726	0.404694	0.895337	0.0476318	0.871077	0.018079	0.381835	0.0655123	0.568105	0.947819	0.153903
T_CD8_c01-LEF1	0.0235073	0.702959	6.64e-09	0.0816455	0.59745	0.626457	0.952418	0.107735	0.55768	0.00625676	0.138844	0.289936	0.0211625	0.482409
T_CD4_c12-FOXP3	0.0517673	0.717793	0.257764	0.208628	0.735782	0.166112	0.5534	0.0229245	0.619627	0.526549	0.0849658	0.987735	0.399122	0.0801228
T_CD8_c09-SLC4A10	2.99e-06	0.766877	0.0298694	0.512168	0.182081	0.251581	0.0756388	0.17544	0.0642273	0.597609	0.754949	0.0594549	0.588253	0.686055
Neu_c2-CXCR4(low)	0.120571	0.769257	0.836616	0.0148276	0.189675	0.257428	0.000362405	0.613766	1	0.398421	1	1	1	1
T_gdT_c14-TRDV2	8.2e-12	0.847877	0.726743	0.349147	0.381848	0.0113939	0.426407	0.546348	0.426954	0.687454	0.358501	0.26277	0.778721	0.943548
T_CD4_c14-MKI67-CCL5_h	0.079576	0.870693	0.0270581	0.815697	0.50049	0.513911	0.674811	0.0721332	0.00887402	0.507426	0.00626027	0.849479	0.966768	0.546661
T_CD4_c11-GNLY	0.000402403	0.904661	0.680632	0.0507773	0.00356855	0.193856	0.000297345	0.601568	0.250962	0.0535885	0.973724	0.279769	0.425863	0.825462
NK_c01-FCGR3A	0.439795	0.9507	0.808706	0.0222098	0.617124	0.697649	0.465186	0.376836	0.408397	0.599637	0.640548	0.739229	0.339362	0.911542
T_CD4_c09-GZMK-FOS_l	1.16e-08	0.977592	0.077934	0.000343447	0.000111186	0.00851136	0.00056066	0.594838	0.132462	0.136356	0.478603	0.0265587	0.00952807	0.391678
NK_c03-MKI67	0.0994985	0.984569	0.307076	0.92288	0.723905	0.941438	0.729419	0.829854	0.0355443	0.598273	0.797319	0.885689	0.762509	0.0329674

### Sheet: 01.cell_composition_annova （q-）
Table S3. ANNOVA analysis, related to Figure 2 and Figure 3
celltype	patient_state	sample_state	ageGroup	sex	patient_state:sample_state	patient_state:ageGroup	patient_state:sex	sample_state:ageGroup	sample_state:sex	ageGroup:sex	patient_state:sample_state:ageGroup	patient_state:sample_state:sex	patient_state:ageGroup:sex	sample_state:ageGroup:sex
T_CD4_c09-GZMK-FOS_l	2.1518e-06	1	0.395954	0.0134125	0.00485294	0.112149	0.0173337	0.9287	0.51459	0.524227	0.845531	0.218774	0.112149	0.802133
T_CD4_c06-NR4A2	0.325923	0.0447376	0.0378364	0.252368	0.0267018	0.402147	0.600462	0.047626	1	0.393868	0.802133	0.95513	0.963981	0.252368
B_c05-MZB1-XBP1	0.0283628	0.0197343	0.802133	0.709112	0.0542825	0.95513	0.908831	0.908831	0.794694	0.566988	0.712364	0.633104	0.802133	0.3981
T_CD4_c11-GNLY	0.0137222	1	0.948491	0.321678	0.0645821	0.614705	0.0122572	0.929923	0.696541	0.325923	1	0.709112	0.81023	1
T_CD8_c05-ZNF683	0.544571	0.191576	0.377403	0.112149	0.0693434	0.895496	0.709112	0.707032	0.567891	0.890893	0.616177	0.866366	0.0152372	0.802133
T_CD8_c02-GPR183	0.802133	0.942777	0.000588204	0.111955	0.112149	0.900053	0.940302	0.0436763	0.891025	0.047319	0.728496	0.940302	0.675741	0.819833
T_CD4_c05-FOS	0.921258	0.108637	0.112149	0.160446	0.112149	0.566988	0.697823	0.111955	0.940302	0.399585	0.544571	0.987043	1	0.356871
T_CD8_c04-COTL1	1	0.128915	1	0.3981	0.112149	0.866366	0.572929	1	0.399585	1	0.927866	0.987043	0.802133	1
Mono_c1-CD14-CCL3	0.0378364	0.516261	0.802133	0.675741	0.141985	0.863489	0.794694	0.697823	1	1	1	0.709112	1	0.920614
T_CD8_c12-MKI67-TYROBP	0.620331	0.895141	0.566988	1	0.156539	1	0.931525	1	0.278763	0.652856	0.544571	0.73616	0.794694	0.930534
T_CD8_c03-GZMK	0.946837	0.572929	0.987043	0.658938	0.191576	0.709112	0.963087	0.963981	0.614705	1	0.866366	0.895141	0.95513	0.938653
B_c06-MKI67	0.0693434	0.0924527	0.718445	0.908831	0.191576	0.739175	0.95513	0.931525	1	0.395954	0.82691	0.786488	0.566988	0.509207
T_CD4_c13-MKI67-CCL5_h	0.350006	0.112149	0.802133	1	0.191576	1	0.940302	0.900053	1	0.709112	0.851075	1	0.838923	0.435762
T_c07_CD4-AHNAK	1	0.548408	0.802133	0.287336	0.223414	0.633104	0.257341	0.257341	1	0.455287	0.948491	0.509207	0.802133	0.162574
B_c02-MS4A1-CD27	0.265075	0.000357809	0.137317	0.506923	0.287336	0.963087	0.940302	0.0542825	1	0.819833	0.969453	0.94989	1	0.931525
T_CD8_c08-IL2RB	0.000357809	0.496825	0.620331	0.794694	0.383268	0.871076	0.257341	0.802133	0.930534	0.566179	0.895496	0.981038	0.191576	0.835759
T_CD8_c07-TYROBP	0.237038	0.73616	0.802133	0.539423	0.395954	0.774116	0.774788	1	0.95513	0.279186	0.948491	0.900053	0.940302	0.73787
Mega	0.112149	0.0212739	0.996948	0.832251	0.395954	1	0.947564	0.866366	0.794694	0.95513	0.605566	0.802133	1	0.813526
B_c01-TCL1A	0.287336	0.0197343	0.368583	0.284941	0.422226	0.832251	0.863489	0.287336	1	0.94396	1	0.696541	1	0.822675
Mono_c4-CD14-CD16	0.321678	0.940302	0.614705	1	0.572929	1	0.658938	0.395954	1	1	0.942777	0.82691	0.620331	0.95513
T_CD8_c09-SLC4A10	0.00031694	0.985819	0.233296	0.86963	0.600462	0.696541	0.395954	0.58375	0.368583	0.9287	0.981038	0.352924	0.924754	0.94989
B_c03-CD27-AIM2	0.498209	0.0705865	0.361524	0.160446	0.605566	0.895496	1	0.113114	0.917323	0.927866	1	0.94396	1	1
T_c04_CD4-ANXA2	0.0137222	0.218774	0.774116	0.21942	0.605566	0.802133	0.774347	0.656942	1	0.940302	0.712364	1	0.802133	0.802133
Neu_c2-CXCR4(low)	0.497021	0.985819	1	0.154959	0.609259	0.697823	0.0134452	0.930534	1	0.802133	1	1	1	1
T_CD4_c02-AQP3	0.160446	0.412186	0.802133	0.395954	0.633104	0.802133	0.709112	0.509207	1	0.930534	0.499754	1	1	0.566988
T_CD4_c10-IFNG	0.566988	0.539423	0.940302	0.841767	0.698837	0.930217	1	0.82691	0.709112	0.967387	0.985819	1	1	1
T_CD4_c01-LEF1	0.634881	0.373044	0.164072	0.566988	0.709112	0.802133	1	0.352924	1	0.87782	0.930406	1	1	0.794694
T_CD8_c06-TNF	0.930406	0.771259	0.395954	0.697823	0.723175	0.412186	0.652856	0.566988	0.979613	0.45318	0.917323	0.802133	0.930406	0.544571
Mono_c5-CD16	0.393868	0.00104451	0.709112	0.802133	0.728496	1	0.851075	0.743734	0.890893	1	0.930217	0.940302	0.802133	0.786488
Macro_c2-CCL3L1	0.802133	0.709112	1	0.697823	0.730343	0.945943	1	1	0.422226	1	1	0.963087	0.658938	0.985819
T_CD8_c13-HAVCR2	1	0.148124	0.620331	0.509207	0.763608	0.498785	0.940302	0.82691	0.789524	0.634881	0.566988	0.921928	0.509207	0.997046
T_CD4_c08-GZMK-FOS_h	0.111955	0.930406	0.432957	0.0673977	0.774116	0.368583	0.582447	0.316437	1	0.802133	0.908831	0.368583	0.863489	0.652856
T_CD8_c11-MKI67-FOS	0.0298849	0.696541	0.802133	1	0.794694	0.940302	1	0.108315	0.696541	0.000588204	0.802133	0.656942	4.49652e-06	0.709112
DC_c4-LILRA4	0.0673977	0.946837	0.802133	0.763608	0.802133	1	0.307329	1	0.171982	0.802133	0.368583	0.908831	1	0.565325
T_gdT_c14-TRDV2	3.0422e-09	1	0.964658	0.789524	0.802133	0.128095	0.81023	0.895496	0.81023	0.94989	0.794694	0.698837	0.987043	1
T_c03_CD4-ITGA4	0.709112	0.633104	0.709112	0.697823	0.82691	1	0.802133	0.395954	0.882391	1	0.802133	1	1	1
DC_c1-CLEC9A	0.802133	0.444939	1	0.895141	0.841767	0.952653	0.983968	0.454526	0.931525	1	0.832251	0.940302	0.802133	0.802133
T_CD4_c14-KI67-CCL5_h	0.395954	1	0.218774	1	0.863637	0.870599	0.946837	0.390677	0.112149	0.866366	0.0947983	1	1	0.895496
Neu_c1-IL1B	0.436867	0.675741	0.802133	0.841767	0.900053	0.940516	0.963087	0.940302	0.194021	0.967387	0.802133	0.696541	1	0.443007
T_CD8_c01-LEF1	0.198209	0.95513	1.64229e-06	0.395954	0.9287	0.931525	1	0.456797	0.900053	0.0947983	0.531043	0.718445	0.191576	0.848216
NK_c01-FCGR3A	0.821984	1	1	0.193878	0.930534	0.95513	0.835759	0.802133	0.802133	0.928873	0.940302	0.967387	0.774788	1
B_c04-SOX5-TNFRSF1B	0.723175	0.00485294	0.0197343	0.696541	0.938542	1	1	0.00350224	0.857179	1	1	1	1	1
Mono_c2-CD14-HLA-DPB1	0.218774	0.697823	0.395954	0.697823	0.940302	0.605566	0.813769	0.497021	0.95513	1	1	1	0.279767	1
NK_c03-MKI67	0.436867	1	0.73616	1	0.963981	1	0.96648	1	0.257341	0.9287	1	1	0.983968	0.252184
T_CD4_c12-FOXP3	0.322785	0.963087	0.697823	0.633104	0.967387	0.567996	0.900053	0.195517	0.930694	0.883935	0.399585	1	0.802133	0.395954
Neu_c5-GSTP1(high)OASL(low)	0.373044	0.652856	0.730343	0.81023	0.967387	0.987043	0.73616	0.678093	0.982659	0.739175	1	1	1	1
Macro_c1-C1QC	0.967387	0.802133	1	0.481792	1	1	1	0.895141	0.566988	1	1	1	0.930534	1
Mono_c3-CD14-VCAN	0.395954	0.609259	0.325923	0.73616	1	0.497021	0.987043	0.709112	0.802133	1	1	0.987043	0.436867	1
T_CD8_c10-MKI67-GZMK	0.0542825	0.82691	0.94396	0.802133	1	1	1	0.794694	0.412186	0.930534	0.802133	0.963981	1	0.938653
DC_c2-CD1C	0.282585	0.0008904	0.82691	0.835759	1	1	0.709112	0.572929	1	1	1	0.863489	0.813526	0.802133
NK_c02-NCAM1	0.63299	0.257341	0.760541	0.841767	1	0.82691	0.967387	1	1	0.566988	0.802133	0.620331	0.847243	0.948491
Macro_c5-WDR74	1	0.93828	0.498785	0.84387	1	1	0.983968	0.825411	0.866366	0.566988	1	1	1	1
Neu_c3-CST7	3.54923e-05	0.0014204	1.855e-12	1	1	0.95627	0.919292	1	0.802133	1	1	1	1	1

### Sheet: 02.diversity_annova (p-value)
Table S3. ANNOVA analysis, related to Figure 2 and Figure 3
celltype	ageGroup	ageGroup.sex	patient_state	patient_state.ageGroup	patient_state.ageGroup.sex	patient_state.sample_state	patient_state.sample_state.ageGroup	patient_state.sample_state.sex	patient_state.sex	sample_state	sample_state.ageGroup	sample_state.sex	sex	sample_state.ageGroup.sex
B_c04-SOX5-TNFRSF1B	0.263406	0.812674	0.0429899	0.891204	0.988203	0.0443043	0.0957704	0.625	0.200313	0.453405	0.094449	0.457617	0.000409817	1
T_CD4_c08-GZMK-FOS_h	0.00184588	0.17755	0.00567884	0.314671	0.663862	0.922867	0.405744	0.00787376	0.669374	0.701318	0.33551	0.65212	0.00067479	0.510713
B_c01-TCL1A	0.00504108	0.507916	0.0021689	0.107351	0.618449	0.917733	0.64394	0.546981	0.0318046	0.654657	0.36783	0.617765	0.000787506	1
B_c02-MS4A1-CD27	0.00377515	0.630387	0.00406142	0.210134	0.973805	0.383146	0.649158	0.910126	0.0532331	0.215509	0.607659	0.555063	0.000920851	1
B_c03-CD27-AIM2	0.218472	0.897741	0.0615929	0.38621	0.949953	0.151659	0.545818	0.886467	0.466052	0.153539	0.23397	0.945376	0.00335945	1
T_CD4_c09-GZMK-FOS_l	0.00691411	0.495823	0.0103373	0.237786	0.225202	0.345934	0.820968	0.293078	0.929444	0.763095	0.863761	0.853992	0.00931907	0.200044
T_CD4_c04-ANXA2	0.0069415	0.0692976	0.00174542	0.760493	0.414073	0.646321	0.85942	0.140113	0.935659	0.357727	0.487174	0.843797	0.0122765	0.134452
T_CD4_c01-LEF1	0.00367455	0.207605	9.37775e-05	0.428226	0.867373	0.642079	0.836627	0.0711026	0.910371	0.531093	0.038811	0.366123	0.0215268	0.104716
T_CD4_c02-AQP3	0.00746526	0.151413	0.0035129	0.673753	0.721371	0.193876	0.997467	0.0970068	0.95417	0.601353	0.184371	0.75127	0.0283967	0.343797
T_CD4_c06-NR4A2	0.0260824	0.481718	0.812952	0.0424414	0.360087	0.00953478	0.582164	0.0328774	0.32469	0.0138491	0.303284	0.457789	0.0315933	0.578617
T_CD8_c01-LEF1	6.57951e-08	0.103862	1.22801e-06	0.391585	0.165298	0.140034	0.486859	0.117584	0.798571	0.673417	0.0717504	0.0849278	0.0361934	0.114032
T_CD8_c04-COTL1	0.00260185	0.0665964	0.00206986	0.379505	0.594077	0.172969	0.0781249	0.268946	0.277012	0.286163	0.160699	0.915624	0.0438194	0.23155
T_CD4_c05-FOS	0.0282759	0.310893	0.398401	0.189981	0.439262	0.0228904	0.415243	0.0321585	0.537953	0.00290345	0.211763	0.405867	0.0487594	0.593775
T_CD8_c03-GZMK	0.00223031	0.00286659	5.54442e-06	0.729602	0.842579	0.667531	0.106605	0.0973581	0.91359	0.655552	0.517923	0.910416	0.0516409	0.588339
T_CD8_c08-IL2RB	0.0799565	0.192431	0.165822	0.865953	0.146253	0.500717	0.948623	0.508914	0.338274	0.378762	0.323119	0.0394763	0.055928	0.0457591
T_CD4_c03-ITGA4	0.00314433	0.0738542	0.000972391	0.421952	0.0460218	0.494694	0.476736	0.0543053	0.570063	0.355717	0.321902	0.847106	0.0695985	0.0276084
T_CD4_c11-GNLY	0.0885476	0.178593	0.152475	0.388737	0.0425099	0.975923	0.677414	0.467593	0.103088	0.819892	0.921884	0.313019	0.0891541	0.206583
T_CD8_c07-TYROBP	0.00616544	0.821996	0.610375	0.487917	0.0551321	0.658171	0.825389	0.290195	0.881083	0.879982	0.955288	0.202713	0.0909393	0.0438206
T_CD4_c07-AHNAK	0.0394923	0.161064	0.495985	0.0771028	0.236529	0.0573648	0.740946	0.00831954	0.464902	0.0347485	0.242283	0.859929	0.0912825	0.49182
T_CD8_c11-MKI67-FOS	0.37304	0.0196782	0.0114281	0.961711	0.000228478	0.0091972	0.730071	0.116878	0.430169	0.0551388	0.490618	0.743098	0.10824	7.43279e-07
T_CD4_c12-FOXP3	0.000754445	0.170462	0.147714	0.311009	0.289101	0.0746994	0.94754	0.267247	0.947367	0.262382	0.261694	0.800127	0.117996	0.0586869
T_CD8_c02-GPR183	1.15283e-05	0.0272624	0.0125707	0.732165	0.137766	0.0541182	0.558675	0.0718186	0.963299	0.849924	0.192341	0.331304	0.186334	0.179523
T_CD4_c13-MKI67-CCL5_l	0.705577	0.311889	0.083401	0.466441	0.353657	0.0171926	0.546531	0.876018	0.922599	0.0808857	0.296637	0.778562	0.208824	0.0664664
T_CD8_c09-SLC4A10	1.55146e-05	0.16058	7.78932e-08	0.978565	0.453548	0.865045	0.631068	0.0499273	0.821603	0.825214	0.32683	0.663324	0.294165	0.153672
T_CD8_c10-MKI67-GZMK	0.120872	0.387153	0.566539	0.584498	0.152319	0.233967	0.833532	0.284239	0.678445	0.413897	0.999709	0.537954	0.317679	0.115758
T_CD4_c14-MKI67-CCL5_h	0.746273	0.0118243	0.27927	0.852645	0.294013	0.0459025	0.595355	0.466947	0.725093	0.0303508	0.725172	0.22486	0.36876	0.00239324
T_CD8_c12-MKI67-TYROBP	0.434322	0.18678	0.558766	0.977743	0.00493538	0.0679648	0.247292	0.713202	0.441885	0.158575	0.747732	0.0165651	0.390361	8.40297e-05
T_gdT_c14-TRDV2	0.0602462	0.0146455	0.0213306	0.308413	0.0024894	0.508498	0.107864	0.280619	0.0941753	0.0834757	0.268052	0.0023691	0.450174	0.00966754
T_CD8_c06-TNF	0.0417548	0.190772	0.075744	0.504058	0.572204	0.828574	0.72382	0.511733	0.613135	0.971785	0.772384	0.29645	0.689586	0.290414
B_c06-MKI67	0.829681	0.802775	0.0898072	0.730514	0.323824	0.348409	0.411633	0.598015	0.468753	0.0320311	0.0853354	0.645989	0.80148	1
T_CD4_c10-IFNG	0.91181	0.176591	0.0181526	0.94822	0.745956	0.0409126	0.905026	0.657937	0.733975	0.149287	0.435101	0.230941	0.807567	0.210239
T_CD8_c05-ZNF683	0.00283673	0.27369	0.0368987	0.680299	0.495014	0.763149	0.77407	0.929762	0.717444	0.120904	0.701861	0.74496	0.832751	0.405614
B_c05-MZB1-XBP1	0.841372	0.424571	0.0944111	0.618669	0.842357	0.485236	0.6349	0.877334	0.412157	0.483824	0.111325	0.640498	0.836301	1
T_CD8_c13-HAVCR2	0.103794	0.770909	0.00523961	0.301546	0.117564	0.772137	0.0612081	0.775864	0.927677	0.0797202	0.463917	0.468363	0.943288	0.369954

### Sheet: 02.diversity_annova (q-value)
Table S3. ANNOVA analysis, related to Figure 2 and Figure 3
celltype	ageGroup	ageGroup.sex	patient_state	patient_state.ageGroup	patient_state.ageGroup.sex	patient_state.sample_state	patient_state.sample_state.ageGroup	patient_state.sample_state.sex	patient_state.sex	sample_state	sample_state.ageGroup	sample_state.sex	sex	sample_state.ageGroup.sex
T_CD8_c11-MKI67-FOS	0.696341	0.158759	0.108796	0.99249	0.0108756	0.0958698	0.9194	0.374442	0.741886	0.267817	0.771532	0.922074	0.360296	0.000117889
T_CD8_c12-MKI67-TYROBP	0.744993	0.493929	0.823445	0.997423	0.0666543	0.302348	0.571412	0.917525	0.751204	0.453649	0.922074	0.140803	0.708725	0.00496098
T_CD4_c14-MKI67-CCL5_h	0.922074	0.11036	0.61829	0.960993	0.624776	0.243404	0.851018	0.761523	0.9194	0.212455	0.9194	0.541394	0.6933	0.0493586
T_gdT_c14-TRDV2	0.281149	0.12675	0.16798	0.639472	0.0493586	0.778227	0.360296	0.618401	0.340589	0.325692	0.60386	0.0493586	0.761523	0.0958698
T_CD4_c03-ITGA4	0.0516104	0.311103	0.0289286	0.735711	0.243404	0.771532	0.771532	0.267817	0.834923	0.682748	0.646664	0.960053	0.303935	0.201743
TCD8_c07_-TYROBP	0.0752499	0.958586	0.862131	0.771532	0.267817	0.880026	0.958586	0.624776	0.968581	0.968581	0.988516	0.513251	0.336825	0.2424
T_CD8_c08-IL2RB	0.319826	0.49781	0.461586	0.9624	0.443319	0.776356	0.987287	0.778227	0.662627	0.702897	0.646664	0.237953	0.268906	0.243404
T_CD4_c12-FOXP3	0.0267752	0.471742	0.443319	0.639472	0.624776	0.311903	0.987287	0.60386	0.987287	0.599911	0.599911	0.955302	0.374442	0.276584
T_CD4_c13-MKI67-CCL5_l	0.910175	0.639472	0.325692	0.761523	0.681541	0.143573	0.813634	0.968581	0.98274	0.320847	0.624776	0.935847	0.518517	0.299056
T_CD4_c01-LEF1	0.0544538	0.518517	0.00496098	0.741221	0.9624	0.878996	0.958586	0.305229	0.98274	0.80254	0.237953	0.6933	0.16798	0.358595
T_CD8_c01-LEF1	1.85402e-05	0.358248	0.00014637	0.708725	0.461586	0.427524	0.771532	0.374442	0.955302	0.885929	0.305229	0.327578	0.229708	0.374338
T_CD8_c10-MKI67-GZMK	0.37862	0.708725	0.832322	0.845657	0.443319	0.551334	0.958586	0.623492	0.887185	0.726675	1	0.80778	0.643469	0.374442
T_CD4_c04-ANXA2	0.0805891	0.303935	0.0488133	0.931433	0.726675	0.878996	0.9624	0.427524	0.987287	0.683847	0.771532	0.958586	0.112377	0.418296
T_CD8_c09-SLC4A10	0.001054	0.453649	1.85402e-05	0.997423	0.761523	0.9624	0.873222	0.258319	0.958586	0.958586	0.648214	0.882677	0.624776	0.443319
T_CD8_c02-GPR183	0.000912333	0.201743	0.1129	0.9194	0.425821	0.267817	0.823445	0.305229	0.99249	0.960959	0.49781	0.65436	0.493929	0.482784
T_CD4_c09-GZMK-FOS_l	0.0805891	0.771532	0.100419	0.554834	0.541394	0.6721	0.958586	0.624776	0.983481	0.931433	0.9624	0.960993	0.0958698	0.509888
T_CD4_c10-IFNG	0.98274	0.482784	0.148977	0.987287	0.922074	0.2424	0.98274	0.880026	0.9194	0.443319	0.744993	0.551089	0.958586	0.518517
T_CD4_c11-GNLY	0.3366	0.482784	0.443319	0.708725	0.2424	0.997423	0.887185	0.761523	0.358248	0.958586	0.98274	0.639472	0.3366	0.518517
T_CD8_c04-COTL1	0.0493586	0.299056	0.0493586	0.702897	0.851018	0.475916	0.317842	0.60386	0.616158	0.624776	0.453649	0.98274	0.2424	0.551089
T_CD8_c06-TNF	0.2424	0.49781	0.313514	0.778227	0.835488	0.958586	0.9194	0.778227	0.863468	0.997423	0.934966	0.624776	0.896838	0.624776
T_CD4_c02-AQP3	0.0846063	0.443319	0.05394	0.885929	0.9194	0.498837	1	0.343278	0.988516	0.85446	0.493037	0.924042	0.201743	0.670685
T_CD8_c13-HAVCR2	0.358248	0.934966	0.0674069	0.632317	0.374442	0.934966	0.281906	0.934966	0.983481	0.319826	0.761523	0.761523	0.987287	0.6933
T_CD8_c05-ZNF683	0.0493586	0.611627	0.231102	0.887185	0.771532	0.931433	0.934966	0.983481	0.9194	0.37862	0.907842	0.922074	0.958586	0.723569
T_CD4_c07-AHNAK	0.237953	0.453649	0.771532	0.316387	0.554619	0.273057	0.922074	0.0900023	0.761523	0.223517	0.56257	0.9624	0.336825	0.771532
T_CD4_c08-GZMK-FOS_h	0.0488133	0.482784	0.0711349	0.640101	0.882677	0.98274	0.723569	0.0871607	0.885061	0.907842	0.659929	0.880026	0.0267667	0.778227
T_CD4_c06-NR4A2	0.197067	0.771532	0.958586	0.2424	0.685605	0.0958698	0.844848	0.214379	0.646664	0.122078	0.633172	0.761523	0.212603	0.842267
T_CD8_c03-GZMK	0.0493586	0.0493586	0.000527408	0.9194	0.958586	0.885061	0.360296	0.343278	0.98274	0.880026	0.785131	0.98274	0.264312	0.848635
T_CD4_c05-FOS	0.201743	0.639472	0.718329	0.49781	0.749422	0.175739	0.726675	0.212603	0.80778	0.0493586	0.519583	0.723569	0.255049	0.851018
B_c04-SOX5-TNFRSF1B	0.599911	0.958586	0.2424	0.975203	1	0.2424	0.342757	0.869882	0.509888	0.761523	0.340589	0.761523	0.0177339	1
B_c02-MS4A1-CD27	0.0544538	0.873222	0.0568599	0.518517	0.997423	0.706889	0.880026	0.98274	0.267817	0.526062	0.86085	0.823084	0.0289286	1
B_c01-TCL1A	0.0666543	0.778227	0.0493586	0.360296	0.863596	0.98274	0.878996	0.813634	0.212603	0.880026	0.6933	0.863596	0.0267752	1
B_c06-MKI67	0.958586	0.955302	0.3366	0.9194	0.646664	0.674158	0.726675	0.852261	0.761523	0.212603	0.327578	0.878996	0.955302	1
B_c05-MZB1-XBP1	0.958586	0.737577	0.340589	0.863596	0.958586	0.771532	0.875978	0.968581	0.726675	0.771532	0.367989	0.878996	0.958586	1
B_c03-CD27-AIM2	0.530575	0.980103	0.281906	0.708725	0.987287	0.443319	0.813634	0.972254	0.761523	0.443319	0.551334	0.987287	0.0533033	1

### Sheet: 03.STARTRAC-expr_annova (p-valu
Table S3. ANNOVA analysis, related to Figure 2 and Figure 3
celltype	ageGroup	ageGroup:sex	patient_state	patient_state:ageGroup	patient_state:ageGroup:sex	patient_state:sample_state	patient_state:sample_state:ageGroup	patient_state:sample_state:sex	patient_state:sex	sample_state	sample_state:ageGroup	sample_state:ageGroup:sex	sample_state:sex	sex
B_c01-TCL1A	0.340137	0.838744	0.30556	0.88741	0.999775	0.0427254	0.88879	0.043463	0.438188	0.0649551	0.202433	1	0.0172671	0.236903
B_c02-MS4A1-CD27	0.518442	0.854898	0.26157	0.970708	0.948824	0.0571601	0.712911	0.0653636	0.530988	0.0430619	0.281362	1	0.0113638	0.244645
B_c03-CD27-AIM2	0.885228	0.57679	0.104986	0.561423	0.274046	0.0292684	0.939439	0.147147	0.990069	0.0678993	0.621671	1	0.015117	0.745603
B_c04-SOX5-TNFRSF1B	0.480323	0.946522	0.686619	0.689231	0.880952	0.927725	0.0352645	0.476788	0.929732	0.0514437	0.0476227	1	0.342271	0.252537
B_c05-MZB1-XBP1	0.284096	0.88915	0.300442	0.232778	0.834054	0.148435	0.595635	0.537251	0.821223	0.514916	0.9198	1	0.741356	0.553175
B_c06-MKI67	0.620204	0.249362	0.31654	0.542876	0.193902	0.155573	0.661904	0.0167484	0.993454	0.867794	0.571974	1	0.513771	0.451778
T_CD4_c01-LEF1	0.380133	0.00964277	0.419375	0.47831	0.109564	0.903762	0.16246	0.0193555	0.641438	0.0465512	0.00538094	0.00116068	0.0473276	0.28986
T_CD8_c01-LEF1	0.203758	0.586929	0.304874	0.94057	0.561239	0.288492	0.996452	0.134617	0.984012	0.367839	0.0430327	0.0416493	0.129882	0.561564
T_CD4_c02-AQP3	0.00373825	1.21198e-08	0.0111036	0.036259	1.79717e-11	0.000753417	0.000233187	0.0101101	0.0963007	0.00472521	5.36094e-05	3.08424e-24	0.00244785	0.0357955
T_CD8_c02-GPR183	0.427863	0.259284	0.214257	0.772191	0.641095	0.172912	0.68218	0.911272	0.841679	0.256817	0.193639	0.075378	0.602166	0.579453
T_CD4_c03-ITGA4	0.196251	0.909865	0.688862	0.999447	0.892744	0.708635	0.623994	0.896909	0.999231	0.0089459	0.0100647	0.593743	0.501112	0.208945
T_CD8_c03-GZMK	0.341134	0.00389585	0.0490869	0.506734	0.266967	0.028113	0.233551	0.243004	0.377312	0.283217	0.53344	0.00127794	0.111079	0.0441199
T_CD4_c04-ANXA2	0.86841	0.0552493	0.299292	0.990537	0.505197	0.312597	0.99689	0.827733	0.831255	0.16112	0.836186	0.0913377	0.582633	0.512452
T_CD4_c05-FOS	0.863381	0.599874	0.101708	0.941679	0.610735	0.907594	0.684126	0.26927	0.668476	0.995875	0.974044	0.674569	0.721262	0.657753
T_CD8_c05-ZNF683	0.0680247	0.464486	0.87928	0.683372	0.0130533	0.628589	0.394989	0.297079	0.315269	0.857247	0.567668	0.216574	0.660878	0.640886
T_CD4_c06-NR4A2	0.191891	0.839105	0.780181	0.0522984	0.153695	0.869451	0.127663	0.240296	0.955001	0.785777	0.635397	0.0805362	0.948142	0.799758
T_CD8_c06-TNF	0.0617655	0.369443	0.609913	0.921024	0.0836234	0.771472	0.0113894	0.0617289	0.648642	0.91084	0.883729	0.111382	0.737506	0.908421
T_CD4_c07-AHNAK	0.701419	0.752734	0.50138	0.838743	0.620856	0.173475	0.29069	0.297229	0.606963	0.383211	0.570931	0.396389	0.443412	0.0889875
T_CD4_c08-GZMK-FOS_h	0.503751	0.0660222	0.917066	0.67412	0.654198	0.651975	0.949495	0.450346	0.381724	0.84864	0.423809	0.471256	0.245136	0.662708
T_CD4_c09-GZMK-FOS_l	0.623947	0.554413	0.0738771	0.738965	0.0648027	0.363923	0.0562613	0.662093	0.155877	0.598679	0.279962	0.992085	0.193425	0.43202
T_CD8_c09-SLC4A10	0.0466689	0.179003	0.0228129	0.624231	0.271323	0.318186	0.669765	0.909777	0.897153	0.524209	0.997928	0.289138	0.0176375	0.747168
T_CD4_c10-IFNG	0.896174	0.809615	0.267236	0.575465	0.997727	0.567308	0.760736	0.184581	0.472004	0.582948	0.438416	0.276394	0.742369	0.638137
T_CD4_c11-GNLY	0.639669	0.57378	0.325369	0.331098	0.810401	0.355199	0.696098	0.696881	0.00724034	0.679873	0.0446858	0.635239	0.684437	0.761087
T_CD8_c11-MKI67-FOS	1	1	1	1	1	1	1	1	1	1	1	0.517692	1	1
T_CD4_c12-FOXP3	0.999397	0.0337745	0.164628	0.943562	0.618799	0.0546075	0.242304	0.502627	0.51255	0.281059	0.520719	0.121749	0.358928	0.257295
T_CD8_c12-MKI67-TYROBP	0.477267	0.786583	0.784869	0.980381	0.0453882	0.19952	0.124453	0.693172	0.376487	0.818819	0.852576	0.00813995	0.202546	0.960358
T_CD4_c13-MKI67-CCL5_l	0.93933	0.0627426	0.263347	0.978716	0.356839	0.0617422	0.881746	0.60845	0.798567	0.212541	0.84439	0.211246	0.428557	0.403817
T_CD4_c14-MKI67-CCL5_h	0.0979125	0.00320572	0.138484	0.466233	0.34617	0.220123	0.783843	0.633957	0.868082	0.222669	0.405986	1	0.864841	0.41903

### Sheet: 03.STARTRAC-expr_annova (q-valu
Table S3. ANNOVA analysis, related to Figure 2 and Figure 3
celltype	ageGroup	ageGroup:sex	patient_state	patient_state:ageGroup	patient_state:ageGroup:sex	patient_state:sample_state	patient_state:sample_state:ageGroup	patient_state:sample_state:sex	patient_state:sex	sample_state	sample_state:ageGroup	sample_state:ageGroup:sex	sample_state:sex	sex
B_c01-TCL1A	0.854587	1	0.809322	1	1	0.388919	1	0.388919	0.949498	0.410241	0.760697	1	0.246926	0.800777
B_c02-MS4A1-CD27	0.995715	1	0.802468	1	1	0.407396	1	0.410241	0.99697	0.388919	0.802468	1	0.194115	0.800777
B_c03-CD27-AIM2	1	0.99697	0.548726	0.99697	0.802468	0.358538	1	0.676589	1	0.410241	0.99697	1	0.237034	1
B_c04-SOX5-TNFRSF1B	0.980659	1	0.99697	0.99697	1	1	0.388919	0.980659	1	0.40198	0.388919	1	0.854587	0.802468
B_c05-MZB1-XBP1	0.802468	1	0.806665	0.800777	1	0.676589	0.99697	0.99697	1	0.995715	1	1	1	0.99697
B_c06-MKI67	0.99697	0.802468	0.820585	0.99697	0.760097	0.686561	0.99697	0.246926	1	1	0.99697	1	0.995715	0.962483
T_CD4_c01-LEF1	0.888869	0.194115	0.9394	0.980659	0.559768	1	0.699826	0.261633	0.99697	0.388919	0.150666	0.062619	0.388919	0.802468
T_CD8_c01-LEF1	0.760697	0.99697	0.809322	1	0.99697	0.802468	1	0.635781	1	0.883059	0.388919	0.388919	0.6209	0.99697
T_CD4_c02-AQP3	0.127265	1.58107e-06	0.194115	0.388919	3.528e-09	0.0492232	0.0182819	0.194115	0.524304	0.142483	0.0052528	1.20736e-21	0.106618	0.388919
T_CD8_c02-GPR183	0.943789	0.802468	0.770541	1	0.99697	0.723427	0.99697	1	1	0.802468	0.760097	0.441017	0.99697	0.99697
T_CD4_c03-ITGA4	0.760697	1	0.99697	1	1	1	0.99697	1	1	0.194115	0.194115	0.99697	0.995715	0.770541
T_CD8_c03-GZMK	0.854587	0.127265	0.392695	0.995715	0.802468	0.355493	0.800777	0.800777	0.888869	0.802468	0.99697	0.062619	0.559768	0.388919
T_CD4_c04-ANXA2	1	0.407396	0.806665	1	0.995715	0.820585	1	1	1	0.699826	1	0.504287	0.99697	0.995715
T_CD4_c05-FOS	1	0.99697	0.538777	1	0.99697	1	0.99697	0.802468	0.99697	1	1	0.99697	1	0.99697
T_CD8_c05-ZNF683	0.410241	0.980659	1	0.99697	0.213204	0.99697	0.908682	0.806665	0.820585	1	0.99697	0.77179	0.99697	0.99697
T_CD4_c06-NR4A2	0.760097	1	1	0.40198	0.686561	1	0.617825	0.800777	1	1	0.99697	0.464268	1	1
T_CD8_c06-TNF	0.410241	0.883059	0.99697	1	0.475078	1	0.194115	0.410241	0.99697	1	1	0.559768	1	1
T_CD4_c07-AHNAK	0.999841	1	0.995715	1	0.99697	0.723427	0.802468	0.806665	0.99697	0.888869	0.99697	0.908682	0.955041	0.49833
T_CD4_c08-GZMK-FOS_h	0.995715	0.410241	1	0.99697	0.99697	0.99697	1	0.962483	0.888869	1	0.943789	0.980659	0.800777	0.99697
T_CD4_c09-GZMK-FOS_l	0.99697	0.99697	0.438785	1	0.410241	0.880603	0.407396	0.99697	0.686561	0.99697	0.802468	1	0.760097	0.9461
T_CD8_c09-SLC4A10	0.388919	0.738624	0.298089	0.99697	0.802468	0.820585	0.99697	1	1	0.99697	1	0.802468	0.246926	1
T_CD4_c10-IFNG	1	1	0.802468	0.99697	1	0.99697	1	0.753708	0.980659	0.99697	0.949498	0.802468	1	0.99697
T_CD4_c11-GNLY	0.99697	0.99697	0.833624	0.842794	1	0.873912	0.996998	0.996998	0.189214	0.99697	0.388919	0.99697	0.99697	1
T_CD8_c11-MKI67-FOS	1	1	1	1	1	1	1	1	1	1	1	0.995715	1	1
T_CD4_c12-FOXP3	1	0.388919	0.701458	1	0.99697	0.407396	0.800777	0.995715	0.995715	0.802468	0.995715	0.604123	0.873912	0.802468
T_CD8_c12-MKI67-TYROBP	0.980659	1	1	1	0.388919	0.760697	0.609818	0.996998	0.888869	1	1	0.194115	0.760697	1
T_CD4_c13-MKI67-CCL5_l	1	0.410241	0.802468	1	0.873912	0.410241	1	0.99697	1	0.770541	1	0.770541	0.943789	0.919922
T_CD4_c14-MKI67-CCL5_h	0.525777	0.125664	0.646261	0.980659	0.858851	0.77737	1	0.99697	1	0.779343	0.919922	1	1	0.9394

### Sheet: Readme
Patient_state: control, moderate or severe
Sample_state: control, progression or convalescence
Binary or triad columns mean the corresponding interaction parts
