## Supplemental Table 7 for "Large-scale single-cell analysis reveals critical immune characteristics of COVID-19 patients"

### Sheet: inflammatory and cytokine score
Figure S7. inflammatory and cytokine scores, related to Figure 7
	celltype	inflammatory_score	cytokine_score	Severe Onset VS Control (inflammatory_score， single-tail)	Severe Onset VS Control (cytokine_score, single-tail)	Severe Onset VS Control (inflammatory_score， two-tail)	Severe Onset VS Control (cytokine_score, two-tail)
0	Mono_c1-CD14-CCL3	0	0	7.31633e-190	0	1.46327e-189	0
1	Mega	3.44509e-30	0	3.20911e-27	1	6.41823e-27	2.18795e-11
2	DC_c2-CD1C	1.77392e-12	1
3	Mono_c2-CD14-HLA-DPB1	0	0	9.34728e-116	1.42938e-12	1.86946e-115	2.85875e-12
4	Mono_c3-CD14-VCAN	0	0	4.95138e-147	1	9.90276e-147	5.25528e-27
5	Mono_c4-CD14-CD16	0	1
6	Mono_c5-CD16	0	1
7	B_c05-MZB1-XBP1	1	1
8	B_c06-MKI67	1	1
9	DC_c4-LILRA4	1	1
10	B_c02-MS4A1-IGHD-CD27	1	1
11	B_c03-CD27-AIM2	1	1
12	B_c01-TCL1A-IGHD	1	1
13	B_c04-SOX5-TNFRSF1B	1	1
14	T_c09_CD8-SLC4A10	1.12699e-82	0	4.7413e-197	1.72723e-31	9.4826e-197	3.45446e-31
15	T_c08_CD4-GZMK-FOS_h	1.34878e-123	2.67953e-117	6.4281e-47	0.000606141	1.28562e-46	0.00121228
16	T_c09_CD4-GZMK-FOS_l	0.99825	5.68998e-231
17	T_c05_CD4-FOS	1	1
18	T_c06_CD4-NRFA2	0	1
19	T_c02_CD8-GPR183	6.08622e-53	0.958398
20	T_c01_CD4-LEF1	1	1
21	T_c01_CD8-LEF1	1	1
22	T_c12_CD4-FOXP3	1	1
23	T_c03_CD4-ITGA4	1	1
24	T_c07_CD4-AHNAK	0	1
25	T_c02_CD4-AQP3	1	1
26	T_c04_CD4-ANXA2	1	1
27	T_c06_CD8-TNF	0	0	4.98669e-222	6.45565e-133	9.97339e-222	1.29113e-132
28	T_c10_CD8-MKI67	1	1
29	T_c13_CD4-MKI67	1	1
30	T_c08_CD8-IL2RB	1	5.62836e-75	1.28648e-127	1.2199e-77	2.57297e-127	2.43979e-77
31	T_c12_CD8-MKI67	1	1
32	T_c11_CD4-GNLY	1	3.76167e-208	1.993e-113	8.86502e-33	3.986e-113	1.773e-32
33	NK_c01-FCGR3A	1	4.29269e-90	1.53698e-34	1.42513e-64	3.07396e-34	2.85027e-64
34	T_c05_CD8-ZNF683	1	0	0	9.85596e-113	0	1.97119e-112
35	T_c04_CD8-COTL1	1	3.27444e-94	2.66054e-102	3.78353e-34	5.32107e-102	7.56705e-34
36	T_c07_CD8-TYROBP	1	0	0	1.36106e-148	0	2.72212e-148
37	T_c03_CD8-GZMK	1	0	1.28701e-230	1.57978e-99	2.57403e-230	3.15955e-99
38	T_c14_gdT-TRDV2	1	0	3.50015e-74	1.18101e-42	7.0003e-74	2.36202e-42
